# Genetic surveillance of *Plasmodium-Anopheles* compatibility markers during *Anopheles stephensi* associated malaria outbreak

**DOI:** 10.1101/2025.03.26.645571

**Authors:** Elizabeth Waymire, Dejene Getachew, Isuru Gunarathna, Joseph Spear, Grace Lloyd, Madison Follis, Avery A. Kaye, Said Ali, Solomon Yared, Tamar E. Carter

## Abstract

Despite previous decline of malaria in Ethiopia, an outbreak in Dire Dawa in 2022 implicated invasive vector *An. stephensi* as responsible. The transmission of *Plasmodium* by invasive *An. stephensi* raises questions about the molecular basis of compatibility, and the origin of the *Plasmodium* being transmitted. The *Plasmodium P47* gene is a parasite-vector interaction gene in *Anopheles*, and along with corresponding mosquito *P47* receptor (*P47Rec*), can be critical in establishment of *Plasmodium* infections in anophelines. Here, we analyzed *P47* and *P47Rec* sequences to determine the origin of *Plasmodium* detected in *An. stephensi* during the outbreak and evaluate markers of compatibility. Analysis of geographically informative SNPs in *Pfs47* revealed that these *P. falciparum* exhibit the African haplotype. We also identified a single amino acid change in P47Rec within these *An. stephensi,* which could act as a marker for the propensity of *An. stephensi* populations to outbreaks. Together, we provide the basis for further study to deepen the understanding of invasive *An. stephensi* –African *Plasmodium* interactions to better control transmission of malaria and prevent further outbreaks.
