## Additional File 1 for "Genetic surveillance of *Plasmodium-Anopheles* compatibility markers during *Anopheles stephensi* associated malaria outbreak"

### Sheet: alignment
Position	40	182	184	290	483	515	580	591	601	612	703	722	833	1008	1056	1062	1072	1104	1115	1130	1215	1221	1222	1228	1230	1234	1245
S220247_DireDawa_Ethiopia_2														A	A	T	T	A	C	C	A	C	T	G	G	T	G
S220116_DireDawa_Ethiopia														A	A	T	T	A	C	C	A	C	T	A	G	T	G
S220240_DireDawa_Ethiopia														A	A	T	T	A	C	C	A	C	T	A	G	T	G
S220247_DireDawa_Ethiopia_1														A	A	T	T	A	C	C	A	C	T	A	G	T	G
S220246_DireDawa_Ethiopia														A	A	T	T	A	C	C	A	C	T	A	G	T	G
S220122_DireDawa_Ethiopia_1														A	A	T	T	A	C	C	A	C	T	A	G	T	G
S220122_DireDawa_Ethiopia_2														T	A	G	T	G	C	C	A	C	T	A	G	T	A
Positive_Control_Ethiopia														A	A	T	T	A	C	C	A	C	T	A	G	T	G
AFNI01001028_Mauritania_Africa	G	G	A	C	T	T	C	A	C	C	T	G	T	A	A	T	T	A	C	C	A	C	T	A	G	T
ERR5740702_Ethiopia_Africa	G	A	A	C	T	T	C	A	C	C	T	G	T	A	A	T	T	A	C	C	A	C	T	A	G	T	G
ERR925441_Ethiopia_Africa	G	G	A	C	T	T	C	A	C	C	T	G	T	A	A	T	T	A	C	C	A	C	T	A	G	T	G
ERR775192_Ethiopia_Africa	G	G	A	C	T	T	C	A	C	C	T	G	T	A	A	T	T	A	C	C	A	C	T	A	G	T	G
ERR775191_Ethiopia_Africa	G	A	A	C	T	T	C	A	C	C	T	G	T	A	A	T	T	A	C	C	A	C	T	A	G	T	G
ERR5740701_Ethiopia_Africa	G	A	A	C	T	T	C	A	C	C	T	G	T	A	A	T	T	A	C	C	A	C	T	A	G	T	G
ERR925417_Ethiopia_Africa	G	G	A	C	T	T	C	A	C	C	T	G	T	A	A	T	T	A	C	C	A	C	T	A	G	T	G
ERR925416_Ethiopia_Africa	G	A	A	C	T	T	C	A	C	C	T	G	T	A	A	T	T	A	C	C	A	C	T	A	G	T	G
ERR925439_Ethiopia_Africa	G	G	A	C	T	T	C	A	C	C	T	G	T	A	A	T	T	A	C	C	A	C	T	A	G	T	G
ERR925431_Ethiopia_Africa	G	A	A	C	T	T	C	A	C	C	T	G	T	A	A	T	T	A	C	C	A	C	T	A	G	T	G
ERR925420_Ethiopia_Africa	G	A	A	C	T	T	C	A	C	C	T	G	T	A	A	T	T	A	C	C	A	C	T	A	G	T	G
ERR5740710_Ethiopia_Africa	G	G	A	C	T	A	C	A	C	C	T	G	T	A	A	T	T	A	C	C	A	C	T	A	G	T	G
ERR925411_Ethiopia_Africa	G	G	A	C	T	G	C	A	A	C	T	G	T	A	A	T	T	A	C	G	A	C	T	A	G	T	G
ERR775189_Ethiopia_Africa	G	G	A	C	T	T	C	A	C	C	T	G	T	A	A	T	T	A	C	C	A	C	T	A	G	T	G
ERR925437_Ethiopia_Africa	G	G	A	C	T	T	C	A	C	C	T	G	T	A	A	T	T	A	C	C	A	C	T	A	G	T	G
ERR925410_Ethiopia_Africa	G	A	A	C	T	T	C	A	C	C	T	G	T	A	A	T	T	A	C	C	A	C	T	A	G	T	G
ERR925440_Ethiopia_Africa	G	G	A	C	T	T	C	A	C	C	T	G	T	A	A	T	T	A	C	C	A	C	T	A	G	T	G
ERR925412_Ethiopia_Africa	G	G	A	C	T	T	C	A	C	C	T	G	T	A	A	T	T	A	C	C	A	C	T	A	G	T	G
ERR925438_Ethiopia_Africa	G	G	A	C	T	A	C	A	C	C	T	G	T	A	A	T	T	A	C	C	A	C	T	A	G	T	G
ERR925434_Ethiopia_Africa	G	A	A	C	T	T	C	A	C	C	T	G	T	A	A	T	T	A	C	C	A	C	T	A	G	T	G
ERR5740727_Ethiopia_Africa	G	G	A	C	T	T	C	A	C	C	T	G	T	A	A	T	T	A	C	C	A	C	T	A	G	T	G
ERR925409_Ethiopia_Africa	G	G	A	C	T	T	C	A	C	C	T	G	T	A	A	T	T	A	C	C	A	C	T	A	G	T	G
ERR925433_Ethiopia_Africa	G	A	A	C	T	T	C	A	C	C	T	G	T	A	A	T	T	A	C	C	A	C	T	A	G	T	G
JQ435616_India_Asia	G	G	A	C	T	T	C	A	A	C	T	G	T	A	A	T	T	A	C	G	A	C	T	A	G	T	G
JQ435617_India_Asia	G	G	A	C	T	T	C	A	A	C	T	G	T	A	A	T	T	A	C	G	A	C	T	A	G	T	G
AFBK01001601_India_Asia	G	G	A	C	T	T	C	A	A	C	T	G	T	A	A	T	T	A	C	G	A	C	T	A	G	T
JQ435615_India_Asia	G	G	A	C	T	T	C	A	A	C	T	G	T	A	A	T	T	A	C	G	A	C	T	A	G	T	G
JQ435619_Indonesia_Asia	G	G	A	C	T	T	C	A	A	T	T	G	T	A	A	T	T	A	C	C	A	C	T	A	G	T	G
JQ435620_ndonesia_Asia	G	G	A	C	T	T	C	A	A	T	T	G	T	A	A	T	T	A	C	C	A	C	T	A	G	T	G
JQ435618_ndonesia_Asia	G	A	G	C	T	T	C	A	A	T	T	G	T	A	A	T	T	A	C	C	A	C	T	A	G	T	G
LC015639_Thailand_Asia	G	G	A	C	C	A	C	A	A	C	T	A	T	A	A	T	T	A	C	C	A	C	T	A	G	T	G
LC015644_Thailand_Asia	G	G	A	C	T	T	C	T	A	C	T	G	T	A	A	T	T	A	C	C	A	C	T	A	G	T	G
LC015632_Thailand_Asia	G	A	A	C	T	T	C	T	A	C	T	G	T	A	A	T	T	A	C	C	A	C	T	A	G	T	G
LC015630_Thailand_Asia	G	A	A	C	T	T	C	T	A	C	T	G	T	A	A	T	T	A	C	C	A	C	T	A	G	T	G
LC015633_Thailand_Asia	G	G	A	C	C	A	C	A	A	T	T	G	T	A	A	T	T	A	C	G	A	C	T	A	G	T	G
LC015641_Thailand_Asia	G	G	A	C	T	T	C	A	A	T	T	G	T	A	A	T	T	A	C	C	A	C	T	A	G	T	G
LC015637_Thailand_Asia	G	G	A	C	T	A	C	A	A	T	T	G	T	A	A	T	T	A	C	C	A	C	T	A	G	T	G
LC015636_Thailand_Asia	G	G	A	C	T	A	C	A	A	C	T	G	T	A	A	T	T	A	C	C	A	C	T	A	G	G	G
LC015631_Thailand_Asia	G	A	A	C	C	A	C	A	A	T	T	G	T	A	A	T	T	A	T	C	A	C	T	A	G	T	G
LC015638_Thailand_Asia	G	G	A	C	C	A	C	A	A	T	T	G	T	A	A	T	T	A	T	C	A	C	T	A	G	T	G
LC015640_Thailand_Asia	G	A	A	A	C	A	C	A	A	T	T	G	T	A	A	T	T	A	C	G	A	C	T	A	G	T	G
LC015635_Thailand_Asia	G	A	A	C	C	A	C	A	A	T	T	G	T	A	A	T	T	A	T	C	A	C	T	A	G	T	G
LC015643_Thailand_Asia	G	G	A	C	T	T	C	A	A	C	T	G	T	A	A	T	T	A	C	C	A	C	T	A	G	T	G
LC015642_Thailand_Asia	G	G	A	C	T	G	C	A	A	T	T	G	T	A	A	T	T	A	C	C	A	C	T	A	G	T	G
LC015634_Thailand_Asia	A	G	A	C	T	T	C	A	A	C	T	G	T	A	A	T	C	A	C	C	A	C	T	A	G	T	G
LQRK01002326_ChinaMyanmarBorder_Asia	G	G	A	C	T	T	C	A	A	T	T	G	T	A	A	T	T	A	C	C	A	C	T	A	G	T
AFNJ01001547_NorthKorea_Asia	G	G	A	C	T	G	C	A	A	T	T	G	T	A	A	T	T	A	C	C	A	C	T	A	G	T
AFMK01001236_Brazil_SouthAmerica	G	G	A	C	T	A	C	A	C	C	T	G	T	A	A	T	T	A	C	C	A	T	C	A	A	G
LC015619_Colombia_SouthAmerica	G	G	A	C	T	A	C	A	C	C	T	G	T	A	A	T	T	A	C	C	A	T	C	A	A	G	G
LC015618_PColombia_SouthAmerica	G	G	A	C	T	A	C	A	C	C	T	G	T	A	A	T	T	A	C	C	A	T	C	A	A	G	G
LC015616_Colombia_SouthAmerica	G	G	A	C	T	A	C	A	C	C	T	G	T	A	A	T	T	A	C	C	A	T	C	A	A	G	G
LC015617_Colombia_SouthAmerica	G	G	A	C	T	A	C	A	C	C	T	G	T	A	A	T	T	A	C	C	A	T	C	A	A	G	G
LC015615_Colombia_SouthAmerica	G	G	A	C	T	A	C	A	C	C	T	G	T	A	A	T	T	A	C	C	A	T	C	A	A	G	G
LC015620_Colombia_SouthAmerica	G	G	A	C	T	A	C	A	C	C	T	G	T	A	A	T	T	A	C	C	T	T	C	A	A	G	G
LC015624_Vanuatu_Oceania	G	A	A	C	T	G	A	A	C	C	T	G	C	A	C	T	T	A	C	C	A	C	T	A	G	T	G
LC015627_Vanuatu_Oceania	G	A	A	C	T	G	A	A	C	C	T	G	C	A	C	T	T	A	C	C	A	C	T	A	G	T	G
LC015621_Vanuatu_Oceania	G	A	A	C	T	T	A	A	C	C	T	G	T	A	A	T	T	A	C	C	A	C	T	A	G	T	G
LC015629_Vanuatu_Oceania	G	A	A	C	T	G	A	A	C	C	T	G	C	A	A	T	T	A	C	C	A	C	T	A	G	T	G
LC015622_Vanuatu_Oceania	G	A	A	C	T	G	A	A	C	C	T	G	C	A	C	T	T	A	C	C	A	C	T	A	G	T	G
LC015626_Vanuatu_Oceania	G	A	A	C	T	T	A	A	C	C	T	G	T	A	C	T	T	A	C	C	A	C	T	A	G	T	G
LC015623_Vanuatu_Oceania	G	A	A	C	T	G	A	A	C	C	C	G	T	A	A	T	T	A	C	C	A	C	T	A	G	T	G
LC015628_Vanuatu_Oceania	G	A	A	C	T	T	A	A	C	C	T	G	C	A	C	T	T	A	C	C	A	C	T	A	G	T	G
LC015625_Vanuatu_Oceania	G	A	A	C	T	G	A	A	C	C	T	G	C	A	C	T	T	A	C	C	A	C	T	A	G	T	G
